# Caloric restriction worsens decision-making impairments and gut dysbiosis after brain injury in male rats

**DOI:** 10.1101/2025.02.24.639886

**Authors:** Reagan L. Speas, Jenna E. McCloskey, Noah M. Bressler, Michelle A. Frankot, Carissa Gratzol, Kristen M. Pechacek, Kris M. Martens, Cole Vonder Haar

## Abstract

Traumatic brain injury (TBI) causes long-term deficits in decision-making and disrupts the gut microbiome. Dysbiosis of the gut microbiome is a potential contributor to the development of multiple psychiatric and neurological disorders and may be a contributor to chronic symptoms from TBI. Caloric restriction is often used to assess psychiatric-related behaviors in animals, but also affects the gut microbiome. In the current study, we evaluated the effects of caloric restriction versus free feeding on a frontal controlled cortical impact TBI. Rats were trained on the rodent gambling task, an analog of the Iowa gambling task, to assess risk-based decision-making. The microbiome was sampled through the acute to subacute period post-injury and lesion size and microglia counts evaluated at 10 weeks post-injury. Caloric restriction did not affect decision-making at baseline, but did affect motivational variables. TBI impaired decision-making and this effect was exacerbated by caloric restriction. Other motivation-related variables followed a similar pattern of impairment with TBI driving impairments that were worsened by caloric restriction. The gut microbiome was initially dysbiotic, but largely recovered within 14 days post-injury. Despite this, acute gut measurements were predictive of chronic decision-making impairment. These data indicate a role for the gut microbiome in the evolution of TBI deficits and suggest that interventions targeting the gut may have a limited window of opportunity to treat long-term deficits.
