## supplement for "Caloric restriction worsens decision-making impairments and gut dysbiosis after brain injury in male rats"

### Sheet: Acquisition
	Acquisition												Acquisition
		R2_m	R2_c	RanEfVar		β	SE	DF	t	p			Hypothesis Test	Estimate	Est.Error	Lower CI	Upper CI	Sig	Contrast		Estimate	Low Posterior Density	High Posterior Density	Sig
	Prematures	0.224614	0.570818	0.597651	Condition	-1.36011	0.273443	31.815	-4.974	<0.001			Condition	0.203109	0.211351	-0.212882	0.623774
					Week	0.103774	0.0216994	660.016	4.78233	<0.001			Week	0.0540699	0.014774	0.0240695	0.0826198	*	P2 - P1		0.252361	0.22356	0.282197	*
					Condition*Week	-0.117384	0.0307787	660.018	-3.8138	<0.001									P2 - P3		0.104959	0.0766216	0.135372	*
	Omissions	0.201447	0.439732	0.493623	Condition	1.52221	0.245619	41.2097	6.19743	<0.001									P2 - P4		0.0421183	0.0117184	0.0700397	*
					Week	-0.0961099	0.0246824	660.029	-3.89387	<0.001			Condition*Week	0.0573818	0.0207999	0.0168427	0.0988287	*	P1	Restricted - Free	-0.076546	-0.119438	-0.0379536	*
					Condition*Week	0.182361	0.0350097	660.033	5.20887	<0.001									P2	Restricted - Free	-0.057311	-0.0978367	-0.0159416	*
	Trials	0.364713	0.682229	0.571101	Condition	-1.11353	0.256113	29.8678	-4.34782	<0.001									P3	Restricted - Free	0.0598497	0.0186681	0.100984	*
					Week	0.000466604	0.0186309	660.02	0.0250446	0.980027									P4	Restricted - Free	0.0940531	0.054611	0.133752	*
					Condition*Week	0.0295263	0.0264263	660.021	1.11731	0.264269			Priors: Uninformed/flat
	Pellets	0.384753	0.651774	0.522785	Condition	0.851341	0.169985	32.3292	5.00833	<0.001
					Week	-1.26448	0.240453	32.3603	-5.25875	<0.001
					Condition*Week	0.0647101	0.0194683	660.026	3.32387	0.000936848
	Score	0.0491325	0.625314	0.778049	Condition	-0.0070893	0.0276141	660.028	-0.256728	0.797469			Baseline
					Week	-0.165898	0.0204602	659.013	-8.10834	<0.001			Hypothesis Test	Estimate	Est.Error	Lower CI	Upper CI	Sig
					Condition*Week	0.179009	0.0290801	659.021	6.15573	<0.001			Condition	0.163491	0.261099	-0.354344	0.678795
	p(Stay)	0.0809129	0.479194	0.64179	Condition	0.09481	0.295445	32.4483	0.320906	0.75034			Priors: Uninformed/flat
					Week	0.0870743	0.0239321	659.018	3.63838	<0.001
					Condition*Week	0.107469	0.0340148	659.035	3.15949	0.00165275
	p(Stay|Win)	0.0659766	0.464198	0.64238	Condition	0.00596952	0.296629	32.7565	0.0201245	0.984066
					Week	0.0583633	0.0242984	659.013	2.40194	0.016584
					Condition*Week	0.0976835	0.0345353	659.031	2.82851	0.00481861
	p(Stay|Loss)	0.103922	0.36588	0.516854	Condition	0.176911	0.25889	42.1485	0.683346	0.498127
					Week	0.168748	0.0262228	658.062	6.43519	<0.001
					Condition*Week	0.0541692	0.0373469	658.117	1.45043	0.147415
	Choice Latency	0.424532	0.78311	0.607385	Condition	2.00552	0.262995	26.6852	7.62569	<0.001
					Week	-0.14224	0.0154042	660.013	-9.23381	<0.001
					Condition*Week	0.200804	0.0218496	660.014	9.19029	<0.001
	Collection Latency	0.158589	0.498297	0.592874	Condition	0.940041	0.276496	33.7871	3.39984	0.00174587
					Week	-0.162612	0.0234951	660.022	-6.9211	<0.001
					Condition*Week	0.0703003	0.0333258	660.025	2.10949	0.0352785
	Baseline
		R2_m	R2_c	RanEfVar		β	SE	DF	t	p
	Prematures	0.322885	0.721812	0.642068	Condition	-1.14925	0.284055	22	-4.04588	0.000539304
	Omissions	0.384709	0.70343	0.572217	Condition	1.25077	0.259359	22	4.82256	<0.001
	Trials	0.232174	0.866726	0.816491	Condition	-0.982609	0.34197	22	-2.87338	0.00882801
	Pellets	0.282177	0.765972	0.7092	Condition	-1.07759	0.306537	22	-3.51537	0.00195078
	Score	0.0162094	0.951325	1.00174	Condition	0.2624	0.411649	21.9988	0.637436	0.53042
	p(Stay)	0.00191613	0.747049	0.891868	Condition	0.0899814	0.37944	21.9533	0.237142	0.814745
	p(Stay|Win)	0.000498034	0.758765	0.907714	Condition	0.0462833	0.38522	21.8586	0.120148	0.905464
	p(Stay|Loss)	6.19837e-06	0.541503	0.752874	Condition	-0.00506838	0.339112	22.0001	-0.014946	0.98821
	Choice Latency	0.527402	0.78763	0.515676	Condition	1.46058	0.231003	22	6.32278	<0.001
	Collection Latency	0.2091	0.681811	0.701053	Condition	0.927655	0.309349	22	2.99873	0.006614

### Sheet: Post-Injury
	Post-Injury Group Comparison												Post-Injury Group Comparison
		R2_m	R2_c	RanEfVar		β	SE	DF	t	p			Hypothesis Test	Estimate	Est.Error	Lower CI	Upper CI	Sig	Contrast	Estimate	Low Posterior Density	High Posterior Density	Sig
	Prematures	0.47497	0.632893	0.403297	Condition	-0.95414	0.25896	29.6816	-3.68451	0.000911927			Condition	0.646128	0.257635	0.129744	1.14458	*	Restricted - Free	0.0516128	-0.404397	0.499011
					Week	0.0106618	0.0157162	742.968	0.678396	0.497732									Restricted - Free	-0.719413	-1.22774	-0.271596	*
					Baseline	0.501419	0.117961	19.914	4.25072	<0.001									Restricted - Free	0.558493	-0.00108079	1.16719
					Condition*Week	0.0962554	0.0218653	743.11	4.4022	<0.001									Restricted - Free	0.1982	-0.351435	0.799951
	Omissions	0.338546	0.556681	0.475948	Condition	0.0638588	0.314942	27.3982	0.202764	0.840818			Week	-0.0482003	0.0120842	-0.0717924	-0.0244482	*	P2 - P1	-0.0160375	-0.0389907	0.00856411
					Week	-0.0921832	0.0173422	742.951	-5.31555	<0.001									P2 - P3	-0.0722358	-0.097535	-0.0502695	*
					Baseline	0.429875	0.145848	19.8878	2.94742	0.00799544									P2 - P4	-0.0522647	-0.0743446	-0.0280169	*
					Condition*Week	0.0621574	0.0241275	743.081	2.5762	0.0101812			Condition*Week	0.0148274	0.017052	-0.0182936	0.0480839
	Trials	0.269308	0.53338	0.524764	Condition	0.260885	0.286577	30.0523	0.910348	0.369883			Priors: Uninformed/flat
					Week	0.0850136	0.0178293	753.991	4.76819	<0.001
					Baseline	0.437412	0.129447	19.9727	3.37907	0.00298607
					Condition*Week	-0.104867	0.0246778	753.995	-4.24944	<0.001
	Pellets	0.243114	0.521405	0.545771	Condition	-0.206285	0.310261	28.7337	-0.664876	0.511431		Injury Effect in Each Group
					Week	0.115845	0.0182934	742.88	6.33261	<0.001		Group	Hypothesis Test	Estimate	Est.Error	Lower CI	Upper CI	Sig		Contrast	Estimate	Low Posterior Density	High Posterior Density	Sig
					Baseline	0.296926	0.142	19.8295	2.09103	0.0496117		Restricted	Injury	-0.937846	0.0819185	-1.10062	-0.780349	*	P1	Pre - Post	-0.556918	-0.720876	-0.390068	*
					Condition*Week	-0.0554079	0.0254511	742.991	-2.17704	0.0297919									P2	Pre - Post	0.938644	0.780314	1.09934	*
	Score	0.341096	0.693851	0.607988	Condition	0.750762	0.281327	26.7582	2.66864	0.0127762									P3	Pre - Post	-0.565222	-0.732749	-0.400681	*
					Week	-0.0560758	0.0145628	732.996	-3.85062	<0.001									P4	Pre - Post	-0.286001	-0.446411	-0.116968	*
					Baseline	0.400652	0.129299	20.0506	3.09864	0.00565038		Free-Fed	Injury	-0.450124	0.0721246	-0.59374	-0.309635	*	P1	Pre - Post	-0.430015	-0.582489	-0.29272	*
					Condition*Week	-0.00978344	0.020454	733.136	-0.478314	0.632569									P2	Pre - Post	0.449447	0.30874	0.59141	*
	p(Stay)	0.023772	0.27737	0.512079	Condition	0.374608	0.273712	44.7645	1.36862	0.177948									P3	Pre - Post	-0.0787569	-0.222899	0.0579634
					Week	0.0848124	0.022225	733.083	3.81609	<0.001									P4	Pre - Post	-0.251866	-0.394996	-0.116708	*
					Baseline	0.0897858	0.111577	20.1024	0.804698	0.430409
					Condition*Week	-0.0635602	0.0312126	733.509	-2.03636	0.0420725
	p(Stay|Win)	0.0210145	0.306377	0.544905	Condition	0.517511	0.282747	40.9535	1.8303	0.0744901
					Week	0.0732914	0.0218426	731.035	3.35544	0.000833314
					Baseline	0.0778661	0.11673	20.1451	0.667061	0.512302
					Condition*Week	-0.0774484	0.0307121	731.542	-2.52176	0.0118883
	p(Stay|Loss)	0.0367319	0.186782	0.39494	Condition	-0.118754	0.247684	69.0947	-0.479458	0.633127
					Week	0.0607995	0.023716	711.417	2.56365	0.0105623
					Baseline	0.147576	0.0899552	19.117	1.64055	0.117241
					Condition*Week	0.00429523	0.0337869	712.243	0.127127	0.898876
	Choice Latency	0.507276	0.69753	0.443096	Condition	0.20934	0.313481	24.7639	0.667791	0.510443
					Week	-0.1247	0.0142798	742.026	-8.73261	<0.001
					Baseline	0.455512	0.148926	20.0024	3.05864	0.00619848
					Condition*Week	0.072224	0.0198945	742.127	3.63036	<0.001
	Collection Latency	0.171356	0.575905	0.662972	Condition	0.238672	0.344401	25.9876	0.693006	0.494453
					Week	-0.0697372	0.0173497	741.931	-4.01951	<0.001
					Baseline	0.376193	0.162255	19.9062	2.31853	0.03118
					Condition*Week	-0.0349404	0.0241717	742	-1.44551	0.148737
	Injury Effect in Each Group
			b	p
	Prematures	Restricted	-0.261691	0.0498575
		Free	0.0503001	0.718525
	Omissions	Restricted	-0.678592	<0.001
		Free	-0.437879	0.00252707
	Trials	Restricted	35.1	<0.001
		Free	16.9653	<0.001
	Pellets	Restricted	1.39047	<0.001
		Free	0.936564	<0.001
	Score	Restricted	0.652244	<0.001
		Free	0.183858	0.037359
	p(Stay)	Restricted	1.32938	<0.001
		Free	1.01249	<0.001
	p(Stay|Win)	Restricted	1.2606	<0.001
		Free	0.853012	<0.001
	p(Stay|Loss)	Restricted	0.906801	<0.001
		Free	0.814098	<0.001
	Choice Latency	Restricted	-1.21719	<0.001
		Free	-0.664967	<0.001
	Collection Latency	Restricted	-1.62443	<0.001
		Free	-1.29146	<0.001

### Sheet: Reversal
		R2_m	R2_c	RanEfVar		β	SE	DF	t	p			Hypothesis Test	Estimate	Est.Error	Lower CI	Upper CI	Sig
	Prematures	0.379827	0.399263	0.139745	Condition	0.442417	0.12193	19.8552	3.62846	0.00168955			Condition	0.0510361	0.093588	-0.138147	0.235567
					Baseline	0.714438	0.0608632	20.0095	11.7384	<0.001			Priors: Uninformed/flat
	Omissions	0.491893	0.524006	0.17977	Condition	-0.568286	0.14151	20.9793	-4.01588	0.000626533
					Baseline	0.864954	0.0707902	20.884	12.2186	<0.001
	Trials	0.33565	0.454866	0.348441	Condition	1.02323	0.208018	19.9942	4.91894	<0.001
					Baseline	0.731888	0.104081	19.9845	7.0319	<0.001
	Pellets	0.301293	0.403107	0.322577	Condition	1.00391	0.204954	20.5953	4.89823	<0.001
					Baseline	0.729047	0.102752	20.4868	7.09518	<0.001
	Score	0.716547	0.764976	0.221162	Condition	0.10785	0.112947	19.976	0.95487	0.351057
					Baseline	0.831447	0.0564778	19.9957	14.7217	<0.001
	p(Stay)	0.448816	0.492485	0.209636	Condition	0.0876639	0.11575	20.0311	0.757354	0.457655
					Baseline	0.672647	0.0580521	19.8731	11.587	<0.001
	p(Stay|Win)	0.551651	0.567942	0.127905	Condition	0.189424	0.0880805	20.4833	2.15058	0.0436163
					Baseline	0.742909	0.0440816	20.7456	16.853	<0.001
	p(Stay|Loss)	0.190849	0.274062	0.289351	Condition	-0.0251059	0.151836	19.4765	-0.165349	0.870374
					Baseline	0.46665	0.078252	21.2957	5.96342	<0.001
	Choice Latency	0.52737	0.566383	0.197845	Condition	-0.255937	0.152266	20.0585	-1.68086	0.108298
					Baseline	0.812045	0.0761495	19.9916	10.6638	<0.001
	Collection Latency	0.670304	0.686491	0.127443	Condition	-0.315701	0.0802177	20.0436	-3.93556	0.0008151
					Baseline	0.824232	0.0401991	19.7376	20.5038	<0.001

### Sheet: Microbiome
		Alpha Pre												Beta - Bray-Curtis Pre					Phyla Proportions - Pre
		Metric	DF	t	p										DF	F	p			DF	F	p
		Shannon	20.928	0.204043	0.840291									Condition	1,21	2.33909	0.005		Condition	1,22	0.732326	0.419
		OTUs	18.693	-1.08188	0.293064
		Inv. Simpson	20.5769	0.671694	0.50925
		Alpha Post												Beta - Bray-Curtis Post					Phyla Proportions - Post
			DF	F	p		Contrast	Est	SE	DF	t	p			DF	F	p			DF	F	p			Firmicutes	Bacteroidota	Proteobacteria	Actinobacteriota
	Shannon	Condition	1,20	5.42337	0.0304679		Free - Restricted	0.241224	0.103582	20	2.32881	0.0304679		Condition	1,84	3.15558	0.007		Condition	1,88	2.59685	0.075		1D - 3D	<0.001	<0.001	<0.001	0.0169231
		Time	3,63	2.57859	0.0614471									Time	3,84	11.2107	0.001		Time	3,88	17.3401	0.001		1D - 7D	0.00663641	0.351412	<0.001	0.00313656
		Base	1,20	0.211099	0.650862									Condition*Time	3,84	1.42599	0.051		Condition*Time	3,88	0.832282	0.498		1D - 14D	<0.001	0.00723496	<0.001	0.0312225
		Condition*Time	3,63	1.7447	0.166928																			3D - 7D	<0.001	0.00107949	<0.001	0.616576
	OTUs	Condition	1,20	0.785819	0.385903																			3D - 14D	<0.001	0.00723496	<0.001	0.616576
		Time	3,63	9.81114	<0.001		1D - 3D	123.939	43.3773	63	2.85724	0.0288041												7D - 14D	0.430768	0.176632	0.340868	0.231945
							1D - 7D	94.6288	43.3773	63	2.18153	0.139583
							1D - 14D	-87.5568	43.3773	63	-2.0185	0.192162
							3D - 7D	-29.3106	43.3773	63	-0.675713	0.905909
							3D - 14D	-211.496	43.3773	63	-4.87574	<0.001
							7D - 14D	-182.186	43.3773	63	-4.20002	<0.001
		Base	1,20	0.0118238	0.914494
		Condition*Time	3,63	1.2408	0.302442
	Inv. Simpson	Condition	1,20	1.73275	0.202947
		Time	3,63	2.68264	0.0542387
		Base	1,20	0.267974	0.610373
		Condition*Time	3,63	2.84409	0.0447017	1D	Free - Restricted	13.4749	7.64451	78.1695	1.7627	0.0818606
						3D	Free - Restricted	12.5908	7.64451	78.1695	1.64703	0.103566
						7D	Free - Restricted	9.59167	7.64451	78.1695	1.25471	0.213321
						14D	Free - Restricted	-11.9373	7.64451	78.1695	-1.56156	0.122432

### Sheet: Models
	Baseline Behavior Relation							Variance Accounted for in Chronic Outcome						Variance Accounted for in Chronic Outcome
								Single Predictor						Model Comparisons
	Model:	Firmicutes+Bacteroidota+Proteobacteria
	R2-marginal:	0.0442057							Time	R2-marginal	Predictor p				Time	Model	R2	R2adj
	Parameters	Est	StdEr	DF	t	p		Alpha	Pre	0.132012	0.0540915			Alpha	Pre	Alpha+Condition	0.351479	0.286627
	(Intercept)	297.355	813.353	18.9945	0.365591	0.71871			1D	0.0405577	0.295658				1D	Condition	0.201419	0.163391
	Firmicutes	-236.161	825.197	18.9949	-0.286188	0.777832			3D	0.107814	0.0843657				3D	Alpha+Condition+Baseline	0.352195	0.24991
	Bacteroidota	-252.619	823.86	18.9941	-0.306629	0.762462			7D	0.00770006	0.653974				7D	Condition	0.201419	0.163391
	Proteobacteria	-43.8891	859.545	18.9946	-0.0510609	0.95981			14D	0.155094	0.0354683				14D	Alpha+Condition+Baseline	0.406022	0.312236
								Firmicutes	Pre	0.00336537	0.767586			Firmicutes	All times	Condition	0.201419	0.163391
	Baseline Behavior Relation w/o Subject-Level Random Effects								1D	0.0561403	0.221831			Bacteriodota	All times	Condition	0.201419	0.163391
									3D	0.0251863	0.416762			FB Ratio	All times	Condition	0.201419	0.163391
	Model:	Intercept only							7D	0.0179312	0.486407			Proteobacteria	All times	Condition	0.201419	0.163391
	R2:	0							14D	0.0104975	0.59496
	Parameters	Est	StdEr	DF	t	p		Bacteriodota	Pre	0.0143875	0.53957
	(Intercept)	61.0452	4.79411	21	12.7334	<0.001			1D	0.0508124	0.245564
									3D	0.0148147	0.533977
									7D	0.000438252	0.915308
									14D	8.05376e-06	0.988311
								FB Ratio	Pre	0.0163226	0.513573
									1D	0.0549468	0.226762
									3D	0.0764072	0.150528
									7D	0.00068366	0.89392
									14D	0.000787913	0.88389
								Proteobacteria	Pre	0.0823393	0.136118
									1D	0.0150684	0.528664
									3D	0.0031765	0.774652
									7D	0.0155084	0.505691
									14D	0.0323956	0.35607
